# Autism and Williams syndrome: dissimilar socio-cognitive profiles with similar patterns of abnormal gene expression in the blood

**DOI:** 10.1101/2020.03.15.992479

**Authors:** Amy Niego, Antonio Benítez-Burraco

## Abstract

Autism Spectrum Disorders (ASD) and Williams Syndrome (WS) exhibit quite opposite features in the social domain, but also share some common underlying behavioral and cognitive deficits. It is not clear, however, which genes account for the attested differences (and similarities) in the socio-cognitive domain. In this paper we adopted a comparative-molecular approach and looked for genes that might be differentially (or similarly) regulated in the blood of people with these two conditions. We found a significant overlap between differentially-expressed genes compared to neurotypical controls, with most of them exhibiting a similar trend in both conditions, but with genes being more dysregulated in WS than in ASD. These genes are involved in aspects of brain development and function (particularly, dendritogenesis) and are expressed in brain areas (particularly, the cerebellum, the thalamus and the striatum) of relevance for the ASD and the WS etiopathogenesis.
