## Supplemental file 1 for "Autism and Williams syndrome: dissimilar socio-cognitive profiles with similar patterns of abnormal gene expression in the blood"

### Sheet: DEGs
Genes differentially expressed in the blood of subjects with ASD	Genes differentially expressed in the blood of subjects with WS
ABCG1	AAGAB
ABRACL	ABHD11
ACRBP	ABHD17A
ACVRL1	ABHD5
ADAM21	ABLIM3
AGR3	ABTB1
AIG1	ACP5
AKAP14	ACRBP
ALDH16A1	ADAM15
ALDH1L2	ADAMTS4
ANK2	ADAP2
ANKRD10	ADRB1
ANKUB1	ADRBK2
AOC3	AEN
APITD1	AFMID
APOBR	AGAP3
ARHGAP20	AHCTF1
ARHGEF40	AHCYL2
ARPP21	AHNAK
ASGR1	AK4
ATP6V0C	AK8
B3GNT2	AKAP13
BAAT	AKAP2
BAMBI	AKR1C3
BMP2K	ALDH1L2
BMP6	ALYREF
BTG3	AMOTL1
C11orf58	AMPD2
C15orf39	AMZ1
CACNG6	ANGPT1
CAP2	ANKMY1
CASP7	ANKRD12
CBX1	ANKRD20A1
CBX3	ANKRD20A2
CCDC14	ANKRD55
CCDC27	ANKUB1
CCDC65	ANO8
CCNT2	ANXA2
CD160	ANXA5
CD248	AOC3
CD38	AP2A1
CES4A	APBA2
CHRNB2	APP
CHURC1	ARAP3
CKLF	ARG1
CLEC4D	ARHGEF10L
CLEC9A	ARHGEF4
CLRN2	ARHGEF40
CMC1	ARMC3
CMTR2	ARMC6
CNN1	ASGR1
CPA3	ASIC4
CPNE9	ASNSD1
CXorf57	ATF6B
CYP4V2	ATHL1
CYTL1	B3GALT2
DDIT4L	BACH2
DEPDC4	BAIAP3
DHX34	BANK1
DIO2	BANP
DNAJB5	BAZ1B
DSC1	BCAT2
DSEL	BCL10
DUX4	BCL11A
ECSCR	BCL2A1
EFCAB7	BCL7A
EMB	BCL7B
ERAP2	BEND4
FABP2	BEND5
FAM124A	BEST1
FAM194A	BEX1
FAM26D	BIRC3
FAM60A	BLK
FBXL13	BLNK
FHIT	BLOC1S1
FOXD4	BMP1
FOXO4	BMP6
FRG1	BMP8B
GAS2L1	BOD1L1
GFI1B	BOK
GHRL	BOLA3
GNLY	BST2
GOLGA6L6	BTK
GOPC	C10orf53
GPR171	C10orf54
GPR180	C17orf51
GUCY1A3	C19orf59
H1F0	C19orf77
HCN1	C1QA
HDC	C1QB
HDGF	C2
HEXIM2	C20orf27
HIATL1	C21orf33
HIC1	C3orf14
HIST1H2AC	C4B
HIST1H2AD	C4BPA
HIST1H2AE	C5AR1
HIST1H2BJ	C5AR2
HLA-DRA	C5orf20
HOPX	C5orf58
HOXC6	C8G
HOXD13	C9orf47
HRASLS	C9orf78
IFT81	CACNA1I
IGF1	CALM3
ITGB4	CAND1
ITLN1	CAPN12
JAKMIP1	CAPS2
JPH3	CASP3
KBTBD8	CASP7
KCNJ10	CASS4
KIAA1045	CAT
KIAA1671	CBLN3
KIF24	CBR1
KLHDC9	CBR3
KLRB1	CBX1
KLRC1	CCDC146
KLRC3	CCDC147
KLRG1	CCDC152
KLRK1	CCDC19
KRT72	CCDC7
KRTAP19-2	CCDC8
LEFTY1	CCR2
LGALS12	CCR7
LIN28B	CD180
LOC402160	CD19
LRIT3	CD22
LRRCC1	CD226
LRRD1	CD36
LYAR	CD74
MAP2K3	CD79B
MAST3	CD83
MED25	CDC42EP2
MFN2	CDCA7
MGAT3	CDCA7L
MLH3	CDK6
MLLT4	CEACAM21
MMP8	CEACAM3
MRPL33	CEBPA
MS4A2	CECR1
MTURN	CEP63
MYBL1	CES4A
MYO5A	CFH
MYOM2	CFHR3
NAP1L3	CHI3L1
NAT8B	CHI3L2
NECAB1	CHST11
NEURL1	CIITA
NME8	CISH
NUDT10	CKM
ODF3B	CLDN5
OR1N1	CLEC10A
OR8I2	CLEC17A
P2RY12	CLEC5A
PAX3	CLEC9A
PDE3A	CLIC3
PDLIM7	CLIC4
PDPR	CLIP2
PIGY	CLK1
PKIG	CMTM2
PKP4	CMTM8
PLA2G7	CNKSR1
PLOD1	CNN1
PPIAL4A	COL19A1
PRKAR1B	COL4A4
PRKD2	COL8A2
PRR4	COQ10B
PRSS36	CPED1
PTPN4	CPNE5
PTPRU	CPNE9
PVALB	CR2
RAB36	CRIP1
RASL12	CRIP3
REG1A	CRTAM
REG4	CTNND1
RLN1	CTPS2
RNASE10	CTSB
RNASEH2B	CTSE
RPL15	CTSV
RPS26	CTSW
S100B	CUEDC1
SCARF1	CUZD1
SCGB1C1	CWC25
SCGB1D4	CXCR1
SCNN1B	CXCR2
SEC14L1	CXCR5
SEMA4F	CYBB
SFR1	CYFIP1
SGCE	CYGB
SH3BGRL2	CYP1A2
SHANK2	CYP27A1
SIGLEC10	CYP2D6
SIRPB2	DACT1
SLC16A3	DAGLA
SLC22A24	DAPK2
SLC25A20	DCAKD
SLC4A4	DDIT3
SPATA12	DDIT4
SPZ1	DDR2
SRP9	DDTL
ST6GALNAC2	DEFB108B
SYCP2	DEFB132
TAL1	DHCR24
TBC1D12	DHRS4
TC2N	DIRAS1
TFCP2L1	DMRTC1
TFIP11	DNAH11
TIE1	DNAH2
TK1	DNAJB5
TMCC1	DNAJB6
TMEM164	DNAJC30
TMEM88	DNM3
TMTC3	DNMT1
TNNC2	DOCK1
TOX2	DOCK4
TPD52L1	DPCD
TREX1	DPCR1
TRIM45	DPEP2
TRPA1	DPP4
TRPC1	DPPA4
TSC22D1	DPYSL2
TSPAN16	DRC1
TWIST2	DSC1
UBTFL1	DSEL
UBXN10	DSP
UNCX	DUOXA1
UTS2B	DUSP1
VIL1	DZIP1
VSIG4	E2F3
VWF	E2F5
WBSCR17	EBF1
WNT3	EDARADD
XCL1	EFHC2
YES1	EGR2
ZBTB33	EID3
ZER1	EIF1B
ZNF185	EIF4H
ZNF277	ELL3
ZNF32	EMP1
ZNF443	EMR3
ZNF709	ENHO
ZNF728	ENKUR
	EPB41L2
	EPCAM
	EPHX3
	EPN2
	EPOR
	EPS8
	ERGIC1
	ESPNL
	EVI2A
	FA2H
	FADS1
	FAM102A
	FAM111B
	FAM115C
	FAM129B
	FAM129C
	FAM155B
	FAM174A
	FAM19A2
	FAM212B
	FAM3D
	FAM49A
	FAM50B
	FAM83G
	FAM92A1
	FAR2
	FAS
	FBP1
	FBXL13
	FBXL7
	FBXO10
	FBXO2
	FCER2
	FCRL1
	FCRLA
	FFAR1
	FFAR2
	FFAR3
	FFAR4
	FGF9
	FHL1
	FHL3
	FKBP4
	FKBP5
	FLT3
	FLVCR2
	FLYWCH2
	FOS
	FOXB1
	FOXD4
	FOXI2
	FOXO4
	FPR3
	FRY
	FUBP1
	FZD2
	GAB2
	GABARAPL1
	GABRA3
	GANC
	GAS2L1
	GAS7
	GCNT1
	GGA2
	GGN
	GGT5
	GGT7
	GHRL
	GIPC1
	GJB1
	GLI1
	GM2A
	GMFG
	GNG11
	GNG3
	GNMT
	GNS
	GOLIM4
	GPAT2
	GPER1
	GPR124
	GPR171
	GPR84
	GPX1
	GRAMD1C
	GRB14
	GRHL1
	GRID2IP
	GRIN2D
	GRN
	GSAP
	GTF2B
	GTF2I
	GTSF1
	GUCY1A3
	GYPC
	H3F3B
	HAGHL
	HAL
	HBG1
	HBM
	HCN3
	HDAC9
	HEATR5A
	HECTD2
	HEY1
	HGD
	HIC1
	HIST1H1A
	HIST1H1C
	HIST1H1D
	HIST1H2AC
	HIST1H3G
	HIST1H3J
	HIST1H4F
	HIST1H4I
	HIST1H4K
	HIVEP3
	HLA-DMA
	HLA-DMB
	HLA-DOA
	HLA-DOB
	HLA-DPA1
	HLA-DPB1
	HLA-DQB1
	HLA-DQB2
	HLA-DRA
	HLA-DRB1
	HMGB1
	HMGB2
	HOMER2
	HOXA3
	HOXA4
	HOXA5
	HOXA9
	HOXB6
	HOXC4
	HP
	HRASLS
	HRASLS5
	HS3ST1
	HSD11B1
	HSD17B7
	HSDL2
	HSPA6
	HSPB1
	HSPBAP1
	HTRA1
	HVCN1
	ID4
	IDS
	IER3
	IFI27
	IFIT2
	IFNLR1
	IFRD1
	IKZF3
	IKZF4
	IL17A
	IL17RC
	IL18RAP
	IL1R1
	IL1R2
	IL1RAP
	IL4R
	INADL
	INHBB
	IRF8
	IRS2
	ISM1
	ITGB3BP
	ITGB4
	ITLN1
	ITPRIPL2
	JUP
	KATNBL1
	KBTBD11
	KCNK7
	KCNN2
	KCTD19
	KDELR2
	KDM2B
	KIAA0232
	KIAA0895L
	KIAA1211L
	KIAA1324L
	KIAA1522
	KIAA1551
	KIAA1671
	KIAA1731
	KIF20B
	KIR2DL2
	KIR2DL5A
	KIR2DS4
	KIT
	KLF8
	KLHDC8A
	KLHDC8B
	KLHL14
	KLHL2
	KLHL29
	KLK10
	KLRF1
	KRT23
	KRT78
	KRTAP10-9
	KRTAP5-2
	L1TD1
	LAG3
	LAMB2
	LAMC2
	LAMTOR3
	LAT2
	LDHAL6A
	LDHD
	LDLR
	LDOC1
	LEFTY1
	LGALS12
	LILRB1
	LILRB4
	LIMD1
	LIMK1
	LIN7A
	LINGO2
	LOC100131094
	LOC283710
	LOC389831
	LOC643802
	LPAR5
	LRFN4
	LRMP
	LST1
	LTB
	LXN
	LY6G6F
	LY96
	MAFB
	MAK
	MAN2A2
	MANSC1
	MAP7
	MARCO
	MASP2
	MAST3
	MB21D1
	MCOLN2
	MESP2
	METTL7A
	MFAP3L
	MFSD9
	MGAM
	MGST1
	MIA
	MICU3
	MILR1
	MLC1
	MLH3
	MLLT4
	MMD
	MMP23B
	MMP25
	MNDA
	MOB3B
	MOSPD2
	MPPE1
	MPV17L2
	MPZL1
	MRAS
	MRP63
	MRTO4
	MS4A1
	MSRB3
	MT3
	MTAP
	MTERFD3
	MTURN
	MYCL
	MYH11
	MYLK
	MYO1B
	MYO1E
	MYOM2
	NAP1L2
	NAPSA
	NAV1
	NBPF3
	NCF1
	NDC80
	NECAB2
	NEDD4L
	NELL2
	NEURL3
	NF2
	NID1
	NIPAL3
	NLE1
	NLRP6
	NME8
	NOG
	NOL3
	NOTCH4
	NOTO
	NR4A1
	NR6A1
	NRBF2
	NSG1
	NSUN5
	NSUN7
	NT5E
	NTN4
	OAS1
	OBFC1
	OLFM1
	OPLAH
	ORM1
	ORM2
	OSBPL10
	OSBPL5
	OTOF
	OTUD7A
	P2RX7
	P2RY2
	PABPC3
	PACS2
	PADI6
	PALLD
	PANX2
	PARP4
	PARP8
	PATL2
	PAWR
	PAX3
	PCDH1
	PCNX
	PDE2A
	PDE3B
	PDE4D
	PDE5A
	PDE6G
	PDGFD
	PDLIM7
	PEPD
	PEX6
	PFKFB4
	PFKM
	PFKP
	PGAM4
	PGRMC1
	PHACTR1
	PHC2
	PHLPP1
	PI16
	PIAS1
	PID1
	PIGB
	PIGX
	PIH1D1
	PIK3C2B
	PIK3R5
	PILRA
	PISD
	PKP4
	PLA2G12A
	PLA2G15
	PLA2G16
	PLAUR
	PLCXD1
	PLD6
	PLEKHA4
	PLEKHG1
	PLEKHG3
	PLEKHM1
	PLXNA3
	PLXNB2
	PM20D1
	PMEPA1
	PNOC
	POU2AF1
	PPAPDC1B
	PPAPDC3
	PPIE
	PPM1F
	PPP1R15A
	PRICKLE1
	PRM2
	PROCA1
	PRR5-ARHGAP8
	PRRC1
	PRRG4
	PRSS21
	PSMA8
	PTGS2
	PTH2
	PTK2B
	PTP4A3
	PTPRK
	PTPRN2
	PTPRO
	PTPRU
	PVALB
	PVRL2
	RAB15
	RAB36
	RAPGEF2
	RASD1
	RASGRP3
	RASL10A
	RASSF4
	RCCD1
	REG4
	RELL1
	REPS2
	RFC2
	RFPL2
	RFTN1
	RGCC
	RGL2
	RGS16
	RGS18
	RGS2
	RHOH
	RMI2
	RNF11
	RNF113B
	RNFT2
	RPGR
	RPGRIP1
	RPL39L
	RRM2B
	RTDR1
	S100A10
	SAMD4A
	SASH1
	SCAP
	SCARB1
	SCD
	SCLT1
	SDSL
	SEC14L1
	SEMG1
	SERPINB9
	SERPINE3
	SESTD1
	SET
	SETBP1
	SF3B3
	SGCE
	SH2D1B
	SH3BGRL2
	SH3PXD2A
	SHC2
	SIDT2
	SIGLEC1
	SIGLEC10
	SIPA1L2
	SIPA1L3
	SIRPB2
	SIX3
	SIX6
	SLC11A1
	SLC15A4
	SLC22A16
	SLC25A19
	SLC25A22
	SLC25A25
	SLC27A1
	SLC31A2
	SLC35E3
	SLC40A1
	SLC45A4
	SLC7A8
	SLC9A7
	SLC9A9
	SLFN11
	SMAP2
	SMARCB1
	SMIM15
	SNAP25
	SNTG2
	SNX22
	SPACA4
	SPATS2L
	SPIB
	SPINK8
	SPINT3
	SPNS2
	SPSB1
	SPTB
	SPTBN5
	SQLE
	SRGN
	SSH3
	SSPN
	SSTR3
	ST6GALNAC2
	ST6GALNAC4
	STAB1
	STAC3
	STARD7
	STK32C
	STRBP
	STX1A
	STXBP5
	SULT4A1
	SUV420H2
	SWAP70
	SYTL3
	SYTL4
	TACSTD2
	TAF6
	TBC1D12
	TBC1D15
	TBL2
	TBXAS1
	TCF15
	TCL1B
	TECRL
	TEK
	TFCP2L1
	TGFBI
	TGM3
	THBD
	THEM5
	TICAM1
	TIGD3
	TIMELESS
	TLN2
	TLR4
	TLR6
	TLR7
	TMED7-TICAM2
	TMEM106A
	TMEM109
	TMEM120A
	TMEM140
	TMEM144
	TMEM176A
	TMEM176B
	TMEM19
	TMEM217
	TMEM38A
	TMEM43
	TMEM51
	TMEM55A
	TMEM91
	TMPO
	TNFAIP6
	TNFRSF12A
	TNFRSF13C
	TNFRSF18
	TNFSF4
	TNNC2
	TNNI2
	TNNT1
	TOMM40L
	TOPORS
	TP53I3
	TP53INP1
	TP53INP2
	TPCN1
	TPM1
	TPST1
	TRAF3
	TRAF7
	TREM1
	TREML1
	TRIM24
	TRIM47
	TRIM51
	TROAP
	TSC22D1
	TSC22D3
	TSHZ3
	TSKS
	TSPAN16
	TSPAN18
	TSPAN3
	TSPEAR
	TSPYL5
	TTC36
	TTC7A
	TUBB3
	TUBB6
	TULP4
	UBE2E2
	UBE2R2
	UBTFL1
	UNC5C
	USP10
	USP15
	USP18
	USP6NL
	VAMP2
	VANGL1
	VAV2
	VIL1
	VMP1
	VNN1.00
	VNN2.00
	VPREB1
	VPREB3
	VWA5A
	VWF
	WBP11
	WBSCR22
	WBSCR27
	WHSC1L1
	WNT7A
	WWC3
	XAF1
	XPO6
	XRCC4
	YOD1
	ZBTB16
	ZC3H7B
	ZCCHC17
	ZDHHC18
	ZIM3
	ZMAT4
	ZNF107
	ZNF154
	ZNF185
	ZNF267
	ZNF300
	ZNF385D
	ZNF415
	ZNF497
	ZNF532
	ZNF577
	ZNF641
	ZNF676
	ZNF683
	ZNF732
	ZNF736
	ZNF770
	ZNF771
	ZNF814
	ZSCAN18
	ZSWIM5
